# Comparative Genomic Analysis of Fifty-Two *Staphylococcus aureus* Isolates Identified from Uncharacterized Staphylococcus Genomes in the NCBI database

**DOI:** 10.1101/2020.06.18.159814

**Authors:** Mohamed A. Abouelkhair

## Abstract

**Background:** *Staphylococcus aureus* is a major bacterial pathogen that causes a variety of diseases, ranging from wound infections to severe bacteremia or food poisoning. The course and severity of the disease are mainly dependent on the bacterium genotype as well as host factors. Whole-genome sequencing (WGS) is currently the most extensive genotyping method available, followed by bioinformatic sequence analysis.

**Methods:** A total of 253 uncharacterized staphylococcus genome sequences were downloaded from the National Center for Biotechnology Information (NCBI) (August 2012 to March 2020) from different studies. Samples were clustered based on core and accessory pairwise distances between isolates and then analyzed by multilocus sequence typing tool (MLST). Staphylococcal Cassette Chromosome *mec* (SCC*mec*), spa typing, variant calling, core genome alignment, and recombination sites prediction were performed on detected *S. aureus* isolates. *S. aureus* isolates were also analyzed for the presence of genes coding for virulence factors and antibiotic resistance.

**Results and conclusion:** Uncategorized genome sequences were clustered into 24 groups. About 182 uncharacterized Staphylococcus genomes were identified at the species level based on MLST, including 32 *S. lugdunensis* genome sequence, thus doubling the number of the publicly accessible *S. lugdunensis* genome sequence in Genbank. MLST identified another four species (*S. epidermidis* (33/253), *S. lugdunensis* (32/253), *S. haemolyticus* (41/253), *S. hominis* (24/253) *and S. aureus* (52/253)). Among the 52 *S. aureus* isolates, 21 (40.38%) isolates carried *mec*A gene, with 57.14% classified as SCC*mec* IV. The results of this study provide knowledge that facilitates evolutionary studies of staphylococcal species and other bacteria at the genome level.
