## Supplementary material for "Comparative Genomic Analysis of Fifty-Two *Staphylococcus aureus* Isolates Identified from Uncharacterized Staphylococcus Genomes in the NCBI database": Table S1

ID	Species	MLST	Clonal complex	arcC	aroE	glpF	gmk	pta	tpi	yqiL
GCF_1	saureus	Unique	NA	arcC(2)	aroE(~2)	glpF(2)	gmk(2)	pta(6)	tpi(3)	yqiL(2)
GCF_2	saureus	ST 8	CC8	arcC(3)	aroE(3)	glpF(1)	gmk(1)	pta(4)	tpi(4)	yqiL(3)
GCF_3	saureus	ST 1	CC1	arcC(1)	aroE(1)	glpF(1)	gmk(1)	pta(1)	tpi(1)	yqiL(1)
GCF_4	saureus	ÊST 5	CC5	arcC(1)	aroE(4)	glpF(1)	gmk(4)	pta(12)	tpi(1)	yqiL(10)
GCF_5	saureus	ST 8	CC8	arcC(3)	aroE(3)	glpF(1)	gmk(1)	pta(4)	tpi(4)	yqiL(3)
GCF_6	saureus	ÊST 5	CC5	arcC(1)	aroE(4)	glpF(1)	gmk(4)	pta(12)	tpi(1)	yqiL(10)
GCF_7	saureus	ST 72	CC8	arcC(1)	aroE(4)	glpF(1)	gmk(8)	pta(4)	tpi(4)	yqiL(3)
GCF_8	saureus	ÊST 5	CC5	arcC(1)	aroE(4)	glpF(1)	gmk(4)	pta(12)	tpi(1)	yqiL(10)
GCF_9	saureus	ÊST 5	CC5	arcC(1)	aroE(4)	glpF(1)	gmk(4)	pta(12)	tpi(1)	yqiL(10)
GCF_10	saureus	ST 2085	CC97	arcC(3)	aroE(308)	glpF(1)	gmk(1)	pta(1)	tpi(5)	yqiL(3)
GCF_11	saureus	ST 30	CC30	arcC(2)	aroE(2)	glpF(2)	gmk(2)	pta(6)	tpi(3)	yqiL(2)
GCF_12	saureus	ST 8	CC8	arcC(3)	aroE(3)	glpF(1)	gmk(1)	pta(4)	tpi(4)	yqiL(3)
GCF_13	saureus	ST 508	CC45	arcC(10)	aroE(40)	glpF(8)	gmk(6)	pta(10)	tpi(3)	yqiL(2)
GCF_14	saureus	ST 30	CC30	arcC(2)	aroE(2)	glpF(2)	gmk(2)	pta(6)	tpi(3)	yqiL(2)
GCF_15	saureus	Unique	NA	arcC(3)	aroE(3)	glpF(~1)	gmk(1)	pta(4)	tpi(4)	yqiL(3)
GCF_16	saureus	ST 105	CC5	arcC(1)	aroE(4)	glpF(1)	gmk(4)	pta(12)	tpi(1)	yqiL(28)
GCF_17	saureus	ST 25	NA	arcC(4)	aroE(1)	glpF(4)	gmk(1)	pta(5)	tpi(5)	yqiL(4)
GCF_18	saureus	ST 188	CC1	arcC(3)	aroE(1)	glpF(1)	gmk(8)	pta(1)	tpi(1)	yqiL(1)
GCF_19	saureus	ST 15	CC15	arcC(13)	aroE(13)	glpF(1)	gmk(1)	pta(12)	tpi(11)	yqiL(13)
GCF_20	saureus	ÊST 5	CC5	arcC(1)	aroE(4)	glpF(1)	gmk(4)	pta(12)	tpi(1)	yqiL(10)
GCF_21	saureus	ST 8	CC8	arcC(3)	aroE(3)	glpF(1)	gmk(1)	pta(4)	tpi(4)	yqiL(3)
GCF_22	saureus	ÊST 5	CC5	arcC(1)	aroE(4)	glpF(1)	gmk(4)	pta(12)	tpi(1)	yqiL(10)
GCF_23	saureus	ST 8	CC8	arcC(3)	aroE(3)	glpF(1)	gmk(1)	pta(4)	tpi(4)	yqiL(3)
GCF_24	saureus	ÊST 5	CC5	arcC(1)	aroE(4)	glpF(1)	gmk(4)	pta(12)	tpi(1)	yqiL(10)
GCF_25	saureus	Unique	NA	arcC(4)	aroE(9)	glpF(666)	gmk(8)	pta(1)	tpi(10)	yqiL(8)
GCF_26	saureus	ST 8	CC8	arcC(3)	aroE(3)	glpF(1)	gmk(1)	pta(4)	tpi(4)	yqiL(3)
GCF_27	saureus	ST 8	CC8	arcC(3)	aroE(3)	glpF(1)	gmk(1)	pta(4)	tpi(4)	yqiL(3)
GCF_28	saureus	ST 8	CC8	arcC(3)	aroE(3)	glpF(1)	gmk(1)	pta(4)	tpi(4)	yqiL(3)
GCF_29	saureus	ST 5	CC5	arcC(1)	aroE(4)	glpF(1)	gmk(4)	pta(12)	tpi(1)	yqiL(10)
GCF_30	saureus	ST 8	CC8	arcC(3)	aroE(3)	glpF(1)	gmk(1)	pta(4)	tpi(4)	yqiL(3)
GCF_31	saureus	ST 8	CC8	arcC(3)	aroE(3)	glpF(1)	gmk(1)	pta(4)	tpi(4)	yqiL(3)
GCF_32	saureus	ST 8	CC8	arcC(3)	aroE(3)	glpF(1)	gmk(1)	pta(4)	tpi(4)	yqiL(3)
GCF_33	saureus	ÊST 5	CC5	arcC(1)	aroE(4)	glpF(1)	gmk(4)	pta(12)	tpi(1)	yqiL(10)
GCF_34	saureus	ÊST 5	CC5	arcC(1)	aroE(4)	glpF(1)	gmk(4)	pta(12)	tpi(1)	yqiL(10)
GCF_35	saureus	ST 59	NA	arcC(19)	aroE(23)	glpF(15)	gmk(2)	pta(19)	tpi(20)	yqiL(15)
GCF_36	saureus	ST 8	CC8	arcC(3)	aroE(3)	glpF(1)	gmk(1)	pta(4)	tpi(4)	yqiL(3)
GCF_37	saureus	ST 30	CC30	arcC(2)	aroE(2)	glpF(2)	gmk(2)	pta(6)	tpi(3)	yqiL(2)
GCF_38	saureus	ST 30	CC30	arcC(2)	aroE(2)	glpF(2)	gmk(2)	pta(6)	tpi(3)	yqiL(2)
GCF_39	saureus	ST 25	NA	arcC(4)	aroE(1)	glpF(4)	gmk(1)	pta(5)	tpi(5)	yqiL(4)
GCF_40	saureus	ST 8	CC8	arcC(3)	aroE(3)	glpF(1)	gmk(1)	pta(4)	tpi(4)	yqiL(3)
GCF_41	saureus	ÊST 5	CC5	arcC(1)	aroE(4)	glpF(1)	gmk(4)	pta(12)	tpi(1)	yqiL(10)
GCF_42	saureus	ÊST 5	CC5	arcC(1)	aroE(4)	glpF(1)	gmk(4)	pta(12)	tpi(1)	yqiL(10)
GCF_43	saureus	ÊST 5	CC5	arcC(1)	aroE(4)	glpF(1)	gmk(4)	pta(12)	tpi(1)	yqiL(10)
GCF_44	saureus	ÊST 5	CC5	arcC(1)	aroE(4)	glpF(1)	gmk(4)	pta(12)	tpi(1)	yqiL(10)
GCF_45	saureus	ÊST 5	CC5	arcC(1)	aroE(4)	glpF(1)	gmk(4)	pta(12)	tpi(1)	yqiL(10)
GCF_46	saureus	ÊST 5	CC5	arcC(1)	aroE(4)	glpF(1)	gmk(4)	pta(12)	tpi(1)	yqiL(10)
GCF_47	saureus	ÊST 5	CC5	arcC(1)	aroE(4)	glpF(1)	gmk(4)	pta(12)	tpi(1)	yqiL(10)
GCF_48	saureus	ÊST 5	CC5	arcC(1)	aroE(4)	glpF(1)	gmk(4)	pta(12)	tpi(1)	yqiL(10)
GCF_49	saureus	ÊST 5	CC5	arcC(1)	aroE(4)	glpF(1)	gmk(4)	pta(12)	tpi(1)	yqiL(10)
GCF_50	saureus	ÊST 5	CC5	arcC(1)	aroE(4)	glpF(1)	gmk(4)	pta(12)	tpi(1)	yqiL(10)
GCF_51	saureus	ÊST 5	CC5	arcC(1)	aroE(4)	glpF(1)	gmk(4)	pta(12)	tpi(1)	yqiL(10)
GCF_52	saureus	ST 7	NA	arcC(5)	aroE(4)	glpF(1)	gmk(4)	pta(4)	tpi(6)	yqiL(3)
