## Supplementary material for "Comparative Genomic Analysis of Fifty-Two *Staphylococcus aureus* Isolates Identified from Uncharacterized Staphylococcus Genomes in the NCBI database": Table S 2

Sample_ID	Species	Sequence_Type
GCF_000294465.1_ASM29446v1_genomic.fna	-	-
GCF_000316945.1_E463_genomic.fna	-	-
GCF_000387985.1_Ac7Bver1_genomic.fna	sepidermidis	384	arcC(1)	aroE(1)	gtr(22)	mutS(2)	pyrR(2)	tpiA(1)	yqiL(25)
GCF_000411275.1_Stap_sp_HGB0015_V1_genomic.fna	-	-
GCF_000463545.2_GS_De_Novo_Assembly_genomic.fna	-	-
GCF_000556525.1_Stap_sp_M0480_V1_genomic.fna	shominis	1	arcC(6)	glpK(5)	gtr(7)	pta(6)	tpiA(6)	tuf(3)
GCF_000620265.1_ASM62026v1_genomic.fna	-	-
GCF_000692055.1_Staphylococcus_sp._strain_TE8_genome_genomic.fna	-	-
GCF_000798895.1_ZWU0021.1_genomic.fna	-	-
GCF_001019115.2_ASM101911v2_genomic.fna	-	-
GCF_001431205.1_ASM143120v1_genomic.fna	-	-
GCF_001663395.1_ASM166339v1_genomic.fna	-	-
GCF_001807795.1_ASM180779v1_genomic.fna	shominis	-	arcC(2)	glpK(5)	gtr(3)	pta(1)	tpiA(~6)	tuf(3)
GCF_001807805.1_ASM180780v1_genomic.fna	-	-
GCF_001807965.1_ASM180796v1_genomic.fna	-	-
GCF_001808005.1_ASM180800v1_genomic.fna	-	-
GCF_001808085.1_ASM180808v1_genomic.fna	shominis	-	arcC(~2)	glpK(2)	gtr(3?)	pta(~1)	tpiA(6)	tuf(3)
GCF_001808095.1_ASM180809v1_genomic.fna	shaemolyticus	21	arcC(1)	SH_1200(5)	hemH(6)	leuB(1)	SH1431(5)	cfxE(1)	Ribose_ABC(4)
GCF_001808105.1_ASM180810v1_genomic.fna	shaemolyticus	52	arcC(2)	SH_1200(1)	hemH(6)	leuB(1)	SH1431(2)	cfxE(1)	Ribose_ABC(4)
GCF_001808125.1_ASM180812v1_genomic.fna	shaemolyticus	-	arcC(14)	SH_1200(~8)	hemH(10)	leuB(17)	SH1431(13)	cfxE(6)	Ribose_ABC(13)
GCF_001808345.1_ASM180834v1_genomic.fna	-	-
GCF_001808715.1_ASM180871v1_genomic.fna	shaemolyticus	-	arcC(13)	SH_1200(8)	hemH(10)	leuB(17)	SH1431(13)	cfxE(6)	Ribose_ABC(3)
GCF_001808805.1_ASM180880v1_genomic.fna	slugdunensis	3	aroE(4)	dat(3)	ddl(4)	gmk(2)	ldh(3)	recA(4)	yqiL(6)
GCF_001809105.1_ASM180910v1_genomic.fna	slugdunensis	2	aroE(3)	dat(3)	ddl(2)	gmk(2)	ldh(1)	recA(2)	yqiL(3)
GCF_001809205.1_ASM180920v1_genomic.fna	shominis	11	arcC(2)	glpK(3)	gtr(3)	pta(4)	tpiA(7)	tuf(3)
GCF_001809305.1_ASM180930v1_genomic.fna	shominis	-	arcC(~2)	glpK(5)	gtr(6)	pta(4)	tpiA(6)	tuf(3)
GCF_001809385.1_ASM180938v1_genomic.fna	-	-
GCF_001809445.1_ASM180944v1_genomic.fna	shominis	-	arcC(2)	glpK(5)	gtr(6)	pta(1)	tpiA(6)	tuf(3)
GCF_001809495.1_ASM180949v1_genomic.fna	sepidermidis	297	arcC(1)	aroE(2)	gtr(2)	mutS(2)	pyrR(2)	tpiA(1)	yqiL(3)
GCF_001809605.1_ASM180960v1_genomic.fna	shominis	-	arcC(6)	glpK(5)	gtr(7)	pta(1)	tpiA(6)	tuf(6)
GCF_001809655.1_ASM180965v1_genomic.fna	-	-
GCF_001809735.1_ASM180973v1_genomic.fna	shominis	-	arcC(6)	glpK(5)	gtr(3)	pta(6)	tpiA(6)	tuf(3)
GCF_001809815.1_ASM180981v1_genomic.fna	shominis	8	arcC(2)	glpK(5)	gtr(7)	pta(1)	tpiA(6)	tuf(3)
GCF_001809845.1_ASM180984v1_genomic.fna	shominis	-	arcC(18)	glpK(5)	gtr(7)	pta(1)	tpiA(11)	tuf(6)
GCF_001809865.1_ASM180986v1_genomic.fna	shominis	-	arcC(~2)	glpK(3)	gtr(7)	pta(4)	tpiA(~6)	tuf(6)
GCF_001809965.1_ASM180996v1_genomic.fna	slugdunensis	5	aroE(5)	dat(6)	ddl(5)	gmk(3)	ldh(4)	recA(4)	yqiL(7)
GCF_001810005.1_ASM181000v1_genomic.fna	slugdunensis	2	aroE(3)	dat(3)	ddl(2)	gmk(2)	ldh(1)	recA(2)	yqiL(3)
GCF_001810025.1_ASM181002v1_genomic.fna	shaemolyticus	52	arcC(2)	SH_1200(1)	hemH(6)	leuB(1)	SH1431(2)	cfxE(1)	Ribose_ABC(4)
GCF_001810045.1_ASM181004v1_genomic.fna	shaemolyticus	-	arcC(2)	SH_1200(~1)	hemH(6)	leuB(1)	SH1431(2)	cfxE(1)	Ribose_ABC(4)
GCF_001810185.1_ASM181018v1_genomic.fna	-	-
GCF_001810245.1_ASM181024v1_genomic.fna	shaemolyticus	8	arcC(1)	SH_1200(5)	hemH(1)	leuB(1)	SH1431(2)	cfxE(1)	Ribose_ABC(4)
GCF_001810265.1_ASM181026v1_genomic.fna	shaemolyticus	52	arcC(2)	SH_1200(1)	hemH(6)	leuB(1)	SH1431(2)	cfxE(1)	Ribose_ABC(4)
GCF_001810275.1_ASM181027v1_genomic.fna	shaemolyticus	30	arcC(2)	SH_1200(5)	hemH(1)	leuB(1)	SH1431(1)	cfxE(1)	Ribose_ABC(4)
GCF_001810405.1_ASM181040v1_genomic.fna	shaemolyticus	-	arcC(~14)	SH_1200(13)	hemH(~11)	leuB(18)	SH1431(13?)	cfxE(6)	Ribose_ABC(13)
GCF_001810435.1_ASM181043v1_genomic.fna	sepidermidis	179	arcC(1)	aroE(2)	gtr(2)	mutS(2)	pyrR(1)	tpiA(1)	yqiL(1)
GCF_001810625.1_ASM181062v1_genomic.fna	sepidermidis	278	arcC(1)	aroE(1)	gtr(1)	mutS(1)	pyrR(1)	tpiA(1)	yqiL(14)
GCF_001810905.1_ASM181090v1_genomic.fna	saureus	-	arcC(2)	aroE(~2)	glpF(2)	gmk(2)	pta(6)	tpi(3)	yqiL(2)
GCF_001810985.1_ASM181098v1_genomic.fna	sepidermidis	5	arcC(1)	aroE(1)	gtr(1)	mutS(2)	pyrR(2)	tpiA(1)	yqiL(1)
GCF_001811375.1_ASM181137v1_genomic.fna	shominis	-	arcC(~10)	glpK(5)	gtr(5)	pta(1)	tpiA(5)	tuf(3)
GCF_001811435.1_ASM181143v1_genomic.fna	-	-
GCF_001811475.1_ASM181147v1_genomic.fna	sepidermidis	130	arcC(1)	aroE(1)	gtr(1)	mutS(2)	pyrR(1)	tpiA(1)	yqiL(1)
GCF_001811685.1_ASM181168v1_genomic.fna	sepidermidis	-	arcC(1)	aroE(1)	gtr(2)	mutS(42?)	pyrR(4)	tpiA(1)	yqiL(~1)
GCF_001811775.1_ASM181177v1_genomic.fna	saureus	8	arcC(3)	aroE(3)	glpF(1)	gmk(1)	pta(4)	tpi(4)	yqiL(3)
GCF_001811815.1_ASM181181v1_genomic.fna	shaemolyticus	-	arcC(1)	SH_1200(13)	hemH(11)	leuB(18)	SH1431(13?)	cfxE(6)	Ribose_ABC(13)
GCF_001811885.1_ASM181188v1_genomic.fna	-	-
GCF_001812005.1_ASM181200v1_genomic.fna	slugdunensis	24	aroE(3)	dat(5)	ddl(1)	gmk(2)	ldh(2)	recA(3)	yqiL(5)
GCF_001812215.1_ASM181221v1_genomic.fna	sepidermidis	-	arcC(1)	aroE(1)	gtr(~1)	mutS(2)	pyrR(2)	tpiA(1)	yqiL(1)
GCF_001812305.1_ASM181230v1_genomic.fna	-	-
GCF_001812315.1_ASM181231v1_genomic.fna	sepidermidis	2	arcC(7)	aroE(1)	gtr(2)	mutS(2)	pyrR(4)	tpiA(1)	yqiL(1)
GCF_001812415.1_ASM181241v1_genomic.fna	slugdunensis	5	aroE(5)	dat(6)	ddl(5)	gmk(3)	ldh(4)	recA(4)	yqiL(7)
GCF_001812445.1_ASM181244v1_genomic.fna	sepidermidis	487	arcC(1)	aroE(1)	gtr(1)	mutS(5)	pyrR(2)	tpiA(1)	yqiL(1)
GCF_001812535.1_ASM181253v1_genomic.fna	shaemolyticus	-	arcC(~13)	SH_1200(17)	hemH(13)	leuB(16)	SH1431(14)	cfxE(6)	Ribose_ABC(11)
GCF_001812565.1_ASM181256v1_genomic.fna	slugdunensis	-	aroE(5)	dat(6)	ddl(5)	gmk(3)	ldh(4)	recA(4?)	yqiL(7)
GCF_001812765.1_ASM181276v1_genomic.fna	shominis	-	arcC(6)	glpK(5)	gtr(7)	pta(12)	tpiA(6)	tuf(3)
GCF_001812925.1_ASM181292v1_genomic.fna	shominis	-	arcC(~7)	glpK(2)	gtr(14)	pta(1)	tpiA(2)	tuf(4)
GCF_001813045.1_ASM181304v1_genomic.fna	shominis	-	arcC(~2)	glpK(3)	gtr(7)	pta(4)	tpiA(3)	tuf(6)
GCF_001813195.1_ASM181319v1_genomic.fna	sepidermidis	877	arcC(3)	aroE(29)	gtr(24)	mutS(5)	pyrR(7)	tpiA(4)	yqiL(11)
GCF_001813245.1_ASM181324v1_genomic.fna	sepidermidis	7	arcC(1)	aroE(1)	gtr(1)	mutS(2)	pyrR(4)	tpiA(1)	yqiL(1)
GCF_001813255.1_ASM181325v1_genomic.fna	sepidermidis	297	arcC(1)	aroE(2)	gtr(2)	mutS(2)	pyrR(2)	tpiA(1)	yqiL(3)
GCF_001813345.1_ASM181334v1_genomic.fna	shominis	-	arcC(2)	glpK(5)	gtr(6)	pta(1)	tpiA(6)	tuf(3)
GCF_001813355.1_ASM181335v1_genomic.fna	saureus	1	arcC(1)	aroE(1)	glpF(1)	gmk(1)	pta(1)	tpi(1)	yqiL(1)
GCF_001813405.1_ASM181340v1_genomic.fna	-	-
GCF_001813455.1_ASM181345v1_genomic.fna	-	-
GCF_001813495.1_ASM181349v1_genomic.fna	slugdunensis	2	aroE(3)	dat(3)	ddl(2)	gmk(2)	ldh(1)	recA(2)	yqiL(3)
GCF_001813585.1_ASM181358v1_genomic.fna	sepidermidis	83	arcC(1)	aroE(2)	gtr(1)	mutS(2)	pyrR(1)	tpiA(1)	yqiL(10)
GCF_001813735.1_ASM181373v1_genomic.fna	shominis	1	arcC(6)	glpK(5)	gtr(7)	pta(6)	tpiA(6)	tuf(3)
GCF_001813835.1_ASM181383v1_genomic.fna	shaemolyticus	-	arcC(1)	SH_1200(1)	hemH(6)	leuB(1)	SH1431(2)	cfxE(1)	Ribose_ABC(4)
GCF_001813905.1_ASM181390v1_genomic.fna	slugdunensis	3	aroE(4)	dat(3)	ddl(4)	gmk(2)	ldh(3)	recA(4)	yqiL(6)
GCF_001813975.1_ASM181397v1_genomic.fna	sepidermidis	83	arcC(1)	aroE(2)	gtr(1)	mutS(2)	pyrR(1)	tpiA(1)	yqiL(10)
GCF_001814125.1_ASM181412v1_genomic.fna	shominis	-	arcC(~6)	glpK(~2)	gtr(1)	pta(3)	tpiA(~3)	tuf(4)
GCF_001814155.1_ASM181415v1_genomic.fna	sepidermidis	57	arcC(1)	aroE(1)	gtr(1)	mutS(1)	pyrR(2)	tpiA(1)	yqiL(1)
GCF_001814365.1_ASM181436v1_genomic.fna	shaemolyticus	52	arcC(2)	SH_1200(1)	hemH(6)	leuB(1)	SH1431(2)	cfxE(1)	Ribose_ABC(4)
GCF_001814565.1_ASM181456v1_genomic.fna	slugdunensis	3	aroE(4)	dat(3)	ddl(4)	gmk(2)	ldh(3)	recA(4)	yqiL(6)
GCF_001814805.1_ASM181480v1_genomic.fna	sepidermidis	225	arcC(1)	aroE(13)	gtr(7)	mutS(2)	pyrR(2)	tpiA(1)	yqiL(29)
GCF_001814895.1_ASM181489v1_genomic.fna	shaemolyticus	-	arcC(1)	SH_1200(17)	hemH(13)	leuB(16)	SH1431(14)	cfxE(6)	Ribose_ABC(13)
GCF_001814965.1_ASM181496v1_genomic.fna	-	-
GCF_001815075.1_ASM181507v1_genomic.fna	shaemolyticus	8	arcC(1)	SH_1200(5)	hemH(1)	leuB(1)	SH1431(2)	cfxE(1)	Ribose_ABC(4)
GCF_001815105.1_ASM181510v1_genomic.fna	saureus	5	arcC(1)	aroE(4)	glpF(1)	gmk(4)	pta(12)	tpi(1)	yqiL(10)
GCF_001815115.1_ASM181511v1_genomic.fna	sepidermidis	2	arcC(7)	aroE(1)	gtr(2)	mutS(2)	pyrR(4)	tpiA(1)	yqiL(1)
GCF_001815145.1_ASM181514v1_genomic.fna	-	-
GCF_001815345.1_ASM181534v1_genomic.fna	shaemolyticus	52	arcC(2)	SH_1200(1)	hemH(6)	leuB(1)	SH1431(2)	cfxE(1)	Ribose_ABC(4)
GCF_001815475.1_ASM181547v1_genomic.fna	saureus	8	arcC(3)	aroE(3)	glpF(1)	gmk(1)	pta(4)	tpi(4)	yqiL(3)
GCF_001815505.1_ASM181550v1_genomic.fna	-	-
GCF_001815595.1_ASM181559v1_genomic.fna	shominis	-	arcC(~9)	glpK(4)	gtr(2?)	pta(2)	tpiA(4)	tuf(2)
GCF_001815665.1_ASM181566v1_genomic.fna	saureus	5	arcC(1)	aroE(4)	glpF(1)	gmk(4)	pta(12)	tpi(1)	yqiL(10)
GCF_001815825.1_ASM181582v1_genomic.fna	sepidermidis	329	arcC(12)	aroE(29)	gtr(9)	mutS(8)	pyrR(6)	tpiA(5)	yqiL(8)
GCF_001815835.1_ASM181583v1_genomic.fna	saureus	72	arcC(1)	aroE(4)	glpF(1)	gmk(8)	pta(4)	tpi(4)	yqiL(3)
GCF_001835815.1_ASM183581v1_genomic.fna	sepidermidis	86	arcC(1)	aroE(2)	gtr(2)	mutS(1)	pyrR(1)	tpiA(1)	yqiL(1)
GCF_001835895.1_ASM183589v1_genomic.fna	shominis	-	arcC(6)	glpK(3)	gtr(~4)	pta(1)	tpiA(~6)	tuf(3)
GCF_001835975.1_ASM183597v1_genomic.fna	-	-
GCF_001836075.1_ASM183607v1_genomic.fna	shominis	-	arcC(6)	glpK(3)	gtr(~7)	pta(4)	tpiA(11)	tuf(1)
GCF_001836085.1_ASM183608v1_genomic.fna	saureus	5	arcC(1)	aroE(4)	glpF(1)	gmk(4)	pta(12)	tpi(1)	yqiL(10)
GCF_001836125.1_ASM183612v1_genomic.fna	shominis	18	arcC(6)	glpK(5)	gtr(7)	pta(1)	tpiA(6)	tuf(3)
GCF_001836145.1_ASM183614v1_genomic.fna	sepidermidis	7	arcC(1)	aroE(1)	gtr(1)	mutS(2)	pyrR(4)	tpiA(1)	yqiL(1)
GCF_001836155.1_ASM183615v1_genomic.fna	saureus	5	arcC(1)	aroE(4)	glpF(1)	gmk(4)	pta(12)	tpi(1)	yqiL(10)
GCF_001836225.1_ASM183622v1_genomic.fna	-	-
GCF_001836305.1_ASM183630v1_genomic.fna	slugdunensis	3	aroE(4)	dat(3)	ddl(4)	gmk(2)	ldh(3)	recA(4)	yqiL(6)
GCF_001836385.1_ASM183638v1_genomic.fna	saureus	2085	arcC(3)	aroE(308)	glpF(1)	gmk(1)	pta(1)	tpi(5)	yqiL(3)
GCF_001836395.1_ASM183639v1_genomic.fna	shaemolyticus	8	arcC(1)	SH_1200(5)	hemH(1)	leuB(1)	SH1431(2)	cfxE(1)	Ribose_ABC(4)
GCF_001836465.1_ASM183646v1_genomic.fna	saureus	30	arcC(2)	aroE(2)	glpF(2)	gmk(2)	pta(6)	tpi(3)	yqiL(2)
GCF_001836475.1_ASM183647v1_genomic.fna	slugdunensis	3	aroE(4)	dat(3)	ddl(4)	gmk(2)	ldh(3)	recA(4)	yqiL(6)
GCF_001836495.1_ASM183649v1_genomic.fna	sepidermidis	2	arcC(7)	aroE(1)	gtr(2)	mutS(2)	pyrR(4)	tpiA(1)	yqiL(1)
GCF_001836545.1_ASM183654v1_genomic.fna	slugdunensis	3	aroE(4)	dat(3)	ddl(4)	gmk(2)	ldh(3)	recA(4)	yqiL(6)
GCF_001836595.1_ASM183659v1_genomic.fna	saureus	8	arcC(3)	aroE(3)	glpF(1)	gmk(1)	pta(4)	tpi(4)	yqiL(3)
GCF_001836725.1_ASM183672v1_genomic.fna	slugdunensis	3	aroE(4)	dat(3)	ddl(4)	gmk(2)	ldh(3)	recA(4)	yqiL(6)
GCF_001836755.1_ASM183675v1_genomic.fna	shaemolyticus	9	arcC(2)	SH_1200(5)	hemH(1)	leuB(1)	SH1431(2)	cfxE(1)	Ribose_ABC(4)
GCF_001836785.1_ASM183678v1_genomic.fna	shaemolyticus	33	arcC(2)	SH_1200(8)	hemH(10)	leuB(1)	SH1431(5)	cfxE(1)	Ribose_ABC(4)
GCF_001836805.1_ASM183680v1_genomic.fna	shaemolyticus	-	arcC(1)	SH_1200(~16)	hemH(13)	leuB(16)	SH1431(14)	cfxE(~6)	Ribose_ABC(13)
GCF_001836835.1_ASM183683v1_genomic.fna	slugdunensis	3	aroE(4)	dat(3)	ddl(4)	gmk(2)	ldh(3)	recA(4)	yqiL(6)
GCF_001836865.1_ASM183686v1_genomic.fna	shaemolyticus	52	arcC(2)	SH_1200(1)	hemH(6)	leuB(1)	SH1431(2)	cfxE(1)	Ribose_ABC(4)
GCF_001836885.1_ASM183688v1_genomic.fna	slugdunensis	26	aroE(8)	dat(3)	ddl(8)	gmk(1)	ldh(1)	recA(3)	yqiL(5)
GCF_001836895.1_ASM183689v1_genomic.fna	slugdunensis	2	aroE(3)	dat(3)	ddl(2)	gmk(2)	ldh(1)	recA(2)	yqiL(3)
GCF_001836945.1_ASM183694v1_genomic.fna	saureus	508	arcC(10)	aroE(40)	glpF(8)	gmk(6)	pta(10)	tpi(3)	yqiL(2)
GCF_001836955.1_ASM183695v1_genomic.fna	slugdunensis	15	aroE(1)	dat(2)	ddl(1)	gmk(1)	ldh(1)	recA(1)	yqiL(2)
GCF_001836975.1_ASM183697v1_genomic.fna	shaemolyticus	-	arcC(13)	SH_1200(8)	hemH(10)	leuB(17)	SH1431(13)	cfxE(6)	Ribose_ABC(3)
GCF_001837025.1_ASM183702v1_genomic.fna	slugdunensis	24	aroE(3)	dat(5)	ddl(1)	gmk(2)	ldh(2)	recA(3)	yqiL(5)
GCF_001837035.1_ASM183703v1_genomic.fna	sepidermidis	9	arcC(1)	aroE(2)	gtr(2)	mutS(2)	pyrR(2)	tpiA(1)	yqiL(1)
GCF_001837045.1_ASM183704v1_genomic.fna	slugdunensis	26	aroE(8)	dat(3)	ddl(8)	gmk(1)	ldh(1)	recA(3)	yqiL(5)
GCF_001837075.1_ASM183707v1_genomic.fna	sepidermidis	9	arcC(1)	aroE(2)	gtr(2)	mutS(2)	pyrR(2)	tpiA(1)	yqiL(1)
GCF_001837105.1_ASM183710v1_genomic.fna	slugdunensis	3	aroE(4)	dat(3)	ddl(4)	gmk(2)	ldh(3)	recA(4)	yqiL(6)
GCF_001837115.1_ASM183711v1_genomic.fna	saureus	30	arcC(2)	aroE(2)	glpF(2)	gmk(2)	pta(6)	tpi(3)	yqiL(2)
GCF_001837145.1_ASM183714v1_genomic.fna	slugdunensis	3	aroE(4)	dat(3)	ddl(4)	gmk(2)	ldh(3)	recA(4)	yqiL(6)
GCF_001837155.1_ASM183715v1_genomic.fna	slugdunensis	3	aroE(4)	dat(3)	ddl(4)	gmk(2)	ldh(3)	recA(4)	yqiL(6)
GCF_001837215.1_ASM183721v1_genomic.fna	shaemolyticus	-	arcC(~13)	SH_1200(17)	hemH(13)	leuB(16)	SH1431(14)	cfxE(6)	Ribose_ABC(11)
GCF_001837405.1_ASM183740v1_genomic.fna	-	-
GCF_001837415.1_ASM183741v1_genomic.fna	shaemolyticus	-	arcC(3)	SH_1200(5)	hemH(1)	leuB(1)	SH1431(2)	cfxE(1)	Ribose_ABC(4)
GCF_001837445.1_ASM183744v1_genomic.fna	shaemolyticus	-	arcC(13)	SH_1200(8)	hemH(10)	leuB(~17)	SH1431(13)	cfxE(6)	Ribose_ABC(3)
GCF_001837485.1_ASM183748v1_genomic.fna	shaemolyticus	52	arcC(2)	SH_1200(1)	hemH(6)	leuB(1)	SH1431(2)	cfxE(1)	Ribose_ABC(4)
GCF_001837495.1_ASM183749v1_genomic.fna	shaemolyticus	-	arcC(3)	SH_1200(5)	hemH(1)	leuB(1)	SH1431(2)	cfxE(1)	Ribose_ABC(4)
GCF_001837525.1_ASM183752v1_genomic.fna	slugdunensis	15	aroE(1)	dat(2)	ddl(1)	gmk(1)	ldh(1)	recA(1)	yqiL(2)
GCF_001837535.1_ASM183753v1_genomic.fna	sepidermidis	2	arcC(7)	aroE(1)	gtr(2)	mutS(2)	pyrR(4)	tpiA(1)	yqiL(1)
GCF_001837575.1_ASM183757v1_genomic.fna	slugdunensis	-	aroE(5)	dat(6)	ddl(5)	gmk(3)	ldh(4)	recA(4)	yqiL(~7)
GCF_001837805.1_ASM183780v1_genomic.fna	shaemolyticus	8	arcC(1)	SH_1200(5)	hemH(1)	leuB(1)	SH1431(2)	cfxE(1)	Ribose_ABC(4)
GCF_001837825.1_ASM183782v1_genomic.fna	sepidermidis	20	arcC(1)	aroE(1)	gtr(2)	mutS(2)	pyrR(1)	tpiA(1)	yqiL(3)
GCF_001837885.1_ASM183788v1_genomic.fna	sepidermidis	329	arcC(12)	aroE(29)	gtr(9)	mutS(8)	pyrR(6)	tpiA(5)	yqiL(8)
GCF_001837915.1_ASM183791v1_genomic.fna	sepidermidis	297	arcC(1)	aroE(2)	gtr(2)	mutS(2)	pyrR(2)	tpiA(1)	yqiL(3)
GCF_001837945.1_ASM183794v1_genomic.fna	sepidermidis	-	arcC(12)	aroE(29)	gtr(15)	mutS(5)	pyrR(11)	tpiA(4)	yqiL(4)
GCF_001837955.1_ASM183795v1_genomic.fna	sepidermidis	210	arcC(1)	aroE(1)	gtr(1)	mutS(2)	pyrR(2)	tpiA(1)	yqiL(25)
GCF_001837975.1_ASM183797v1_genomic.fna	sepidermidis	57	arcC(1)	aroE(1)	gtr(1)	mutS(1)	pyrR(2)	tpiA(1)	yqiL(1)
GCF_001837995.1_ASM183799v1_genomic.fna	sepidermidis	6	arcC(1)	aroE(1)	gtr(2)	mutS(2)	pyrR(2)	tpiA(1)	yqiL(1)
GCF_001838025.1_ASM183802v1_genomic.fna	shaemolyticus	-	arcC(13)	SH_1200(8)	hemH(10)	leuB(17)	SH1431(13)	cfxE(6)	Ribose_ABC(3)
GCF_001838035.1_ASM183803v1_genomic.fna	shaemolyticus	8	arcC(1)	SH_1200(5)	hemH(1)	leuB(1)	SH1431(2)	cfxE(1)	Ribose_ABC(4)
GCF_001838075.1_ASM183807v1_genomic.fna	-	-
GCF_001838445.1_ASM183844v1_genomic.fna	-	-
GCF_001838465.1_ASM183846v1_genomic.fna	-	-
GCF_001838475.1_ASM183847v1_genomic.fna	shaemolyticus	-	arcC(2)	SH_1200(5)	hemH(1)	leuB(1)	SH1431(~1)	cfxE(1)	Ribose_ABC(4)
GCF_001838485.1_ASM183848v1_genomic.fna	-	-
GCF_001838525.1_ASM183852v1_genomic.fna	-	-
GCF_001838685.1_ASM183868v1_genomic.fna	shaemolyticus	-	arcC(1)	SH_1200(17)	hemH(13)	leuB(16)	SH1431(14)	cfxE(6)	Ribose_ABC(13)
GCF_001838705.1_ASM183870v1_genomic.fna	shaemolyticus	-	arcC(18)	SH_1200(~19)	hemH(~15)	leuB(~23)	SH1431(~17)	cfxE(~13)	Ribose_ABC(17?)
GCF_001838745.1_ASM183874v1_genomic.fna	saureus	-	arcC(3)	aroE(3)	glpF(~1)	gmk(1)	pta(4)	tpi(4)	yqiL(3)
GCF_001838765.1_ASM183876v1_genomic.fna	sepidermidis	230	arcC(3)	aroE(29)	gtr(5)	mutS(5)	pyrR(3)	tpiA(4)	yqiL(11)
GCF_001838775.1_ASM183877v1_genomic.fna	saureus	105	arcC(1)	aroE(4)	glpF(1)	gmk(4)	pta(12)	tpi(1)	yqiL(28)
GCF_001838805.1_ASM183880v1_genomic.fna	saureus	25	arcC(4)	aroE(1)	glpF(4)	gmk(1)	pta(5)	tpi(5)	yqiL(4)
GCF_001838815.1_ASM183881v1_genomic.fna	shaemolyticus	-	arcC(13)	SH_1200(8)	hemH(10)	leuB(17)	SH1431(13)	cfxE(6)	Ribose_ABC(3)
GCF_001838845.1_ASM183884v1_genomic.fna	saureus	188	arcC(3)	aroE(1)	glpF(1)	gmk(8)	pta(1)	tpi(1)	yqiL(1)
GCF_001838865.1_ASM183886v1_genomic.fna	saureus	15	arcC(13)	aroE(13)	glpF(1)	gmk(1)	pta(12)	tpi(11)	yqiL(13)
GCF_001838875.1_ASM183887v1_genomic.fna	saureus	5	arcC(1)	aroE(4)	glpF(1)	gmk(4)	pta(12)	tpi(1)	yqiL(10)
GCF_001838895.1_ASM183889v1_genomic.fna	saureus	8	arcC(3)	aroE(3)	glpF(1)	gmk(1)	pta(4)	tpi(4)	yqiL(3)
GCF_001838925.1_ASM183892v1_genomic.fna	saureus	5	arcC(1)	aroE(4)	glpF(1)	gmk(4)	pta(12)	tpi(1)	yqiL(10)
GCF_001838935.1_ASM183893v1_genomic.fna	saureus	8	arcC(3)	aroE(3)	glpF(1)	gmk(1)	pta(4)	tpi(4)	yqiL(3)
GCF_001838955.1_ASM183895v1_genomic.fna	slugdunensis	24	aroE(3)	dat(5)	ddl(1)	gmk(2)	ldh(2)	recA(3)	yqiL(5)
GCF_001838975.1_ASM183897v1_genomic.fna	saureus	5	arcC(1)	aroE(4)	glpF(1)	gmk(4)	pta(12)	tpi(1)	yqiL(10)
GCF_001839005.1_ASM183900v1_genomic.fna	saureus	-	arcC(4)	aroE(9)	glpF(666)	gmk(8)	pta(1)	tpi(10)	yqiL(8)
GCF_001839025.1_ASM183902v1_genomic.fna	saureus	8	arcC(3)	aroE(3)	glpF(1)	gmk(1)	pta(4)	tpi(4)	yqiL(3)
GCF_001839035.1_ASM183903v1_genomic.fna	saureus	8	arcC(3)	aroE(3)	glpF(1)	gmk(1)	pta(4)	tpi(4)	yqiL(3)
GCF_001839065.1_ASM183906v1_genomic.fna	saureus	8	arcC(3)	aroE(3)	glpF(1)	gmk(1)	pta(4)	tpi(4)	yqiL(3)
GCF_001839075.1_ASM183907v1_genomic.fna	saureus	5	arcC(1)	aroE(4)	glpF(1)	gmk(4)	pta(12)	tpi(1)	yqiL(10)
GCF_001839105.1_ASM183910v1_genomic.fna	-	-
GCF_001839115.1_ASM183911v1_genomic.fna	shaemolyticus	-	arcC(~14)	SH_1200(~6)	hemH(9)	leuB(~16)	SH1431(~14)	cfxE(6)	Ribose_ABC(13)
GCF_001839145.1_ASM183914v1_genomic.fna	slugdunensis	26	aroE(8)	dat(3)	ddl(8)	gmk(1)	ldh(1)	recA(3)	yqiL(5)
GCF_001839155.1_ASM183915v1_genomic.fna	saureus	8	arcC(3)	aroE(3)	glpF(1)	gmk(1)	pta(4)	tpi(4)	yqiL(3)
GCF_001839185.1_ASM183918v1_genomic.fna	-	-
GCF_001839195.1_ASM183919v1_genomic.fna	saureus	8	arcC(3)	aroE(3)	glpF(1)	gmk(1)	pta(4)	tpi(4)	yqiL(3)
GCF_001839225.1_ASM183922v1_genomic.fna	saureus	8	arcC(3)	aroE(3)	glpF(1)	gmk(1)	pta(4)	tpi(4)	yqiL(3)
GCF_001839245.1_ASM183924v1_genomic.fna	slugdunensis	26	aroE(8)	dat(3)	ddl(8)	gmk(1)	ldh(1)	recA(3)	yqiL(5)
GCF_001839265.1_ASM183926v1_genomic.fna	slugdunensis	3	aroE(4)	dat(3)	ddl(4)	gmk(2)	ldh(3)	recA(4)	yqiL(6)
GCF_001839275.1_ASM183927v1_genomic.fna	saureus	5	arcC(1)	aroE(4)	glpF(1)	gmk(4)	pta(12)	tpi(1)	yqiL(10)
GCF_001839285.1_ASM183928v1_genomic.fna	saureus	5	arcC(1)	aroE(4)	glpF(1)	gmk(4)	pta(12)	tpi(1)	yqiL(10)
GCF_001839325.1_ASM183932v1_genomic.fna	saureus	59	arcC(19)	aroE(23)	glpF(15)	gmk(2)	pta(19)	tpi(20)	yqiL(15)
GCF_001839345.1_ASM183934v1_genomic.fna	slugdunensis	26	aroE(8)	dat(3)	ddl(8)	gmk(1)	ldh(1)	recA(3)	yqiL(5)
GCF_001839355.1_ASM183935v1_genomic.fna	slugdunensis	3	aroE(4)	dat(3)	ddl(4)	gmk(2)	ldh(3)	recA(4)	yqiL(6)
GCF_001839365.1_ASM183936v1_genomic.fna	saureus	8	arcC(3)	aroE(3)	glpF(1)	gmk(1)	pta(4)	tpi(4)	yqiL(3)
GCF_001839405.1_ASM183940v1_genomic.fna	saureus	30	arcC(2)	aroE(2)	glpF(2)	gmk(2)	pta(6)	tpi(3)	yqiL(2)
GCF_001839425.1_ASM183942v1_genomic.fna	slugdunensis	24	aroE(3)	dat(5)	ddl(1)	gmk(2)	ldh(2)	recA(3)	yqiL(5)
GCF_001839435.1_ASM183943v1_genomic.fna	saureus	30	arcC(2)	aroE(2)	glpF(2)	gmk(2)	pta(6)	tpi(3)	yqiL(2)
GCF_001839445.1_ASM183944v1_genomic.fna	saureus	25	arcC(4)	aroE(1)	glpF(4)	gmk(1)	pta(5)	tpi(5)	yqiL(4)
GCF_001839485.1_ASM183948v1_genomic.fna	saureus	8	arcC(3)	aroE(3)	glpF(1)	gmk(1)	pta(4)	tpi(4)	yqiL(3)
GCF_001839495.1_ASM183949v1_genomic.fna	saureus	5	arcC(1)	aroE(4)	glpF(1)	gmk(4)	pta(12)	tpi(1)	yqiL(10)
GCF_001866145.1_ASM186614v1_genomic.fna	-	-
GCF_001921675.1_47.1_genomic.fna	-	-
GCF_001922505.1_ASM192250v1_genomic.fna	shaemolyticus	-	arcC(~13)	SH_1200(16)	hemH(9)	leuB(16)	SH1431(14)	cfxE(6)	Ribose_ABC(11)
GCF_002016685.1_ASM201668v1_genomic.fna	-	-
GCF_002940975.1_ASM294097v1_genomic.fna	-	-
GCF_003217445.1_ASM321744v1_genomic.fna	shaemolyticus	-	arcC(~15)	SH_1200(13)	hemH(11)	leuB(20)	SH1431(14?)	cfxE(6)	Ribose_ABC(13)
GCF_003344575.1_ASM334457v1_genomic.fna	-	-
GCF_003491325.1_ASM349132v1_genomic.fna	-	-
GCF_003718735.1_ASM371873v1_genomic.fna	-	-
GCF_004134845.1_ASM413484v1_genomic.fna	-	-
GCF_004135025.1_ASM413502v1_genomic.fna	-	-
GCF_004135035.1_ASM413503v1_genomic.fna	-	-
GCF_004152695.1_ASM415269v1_genomic.fna	-	-
GCF_004365845.1_ASM436584v1_genomic.fna	shominis	-	arcC(8)	glpK(2)	gtr(~16)	pta(3)	tpiA(8)	tuf(7)
GCF_005502375.1_ASM550237v1_genomic.fna	-	-
GCF_005502385.1_ASM550238v1_genomic.fna	shominis	-	arcC(2)	glpK(2)	gtr(3?)	pta(1)	tpiA(6)	tuf(3)
GCF_005502985.1_ASM550298v1_genomic.fna	-	-
GCF_006546865.1_ASM654686v1_genomic.fna	-	-
GCF_006546885.1_ASM654688v1_genomic.fna	-	-
GCF_006546895.1_ASM654689v1_genomic.fna	-	-
GCF_008385775.1_ASM838577v1_genomic.fna	shaemolyticus	-	arcC(5)	SH_1200(4)	hemH(5)	leuB(3)	SH1431(4)	cfxE(4)	Ribose_ABC(12)
GCF_008385785.1_ASM838578v1_genomic.fna	shaemolyticus	-	arcC(5)	SH_1200(4)	hemH(5)	leuB(3)	SH1431(4)	cfxE(4)	Ribose_ABC(12)
GCF_008385815.1_ASM838581v1_genomic.fna	saureus	5	arcC(1)	aroE(4)	glpF(1)	gmk(4)	pta(12)	tpi(1)	yqiL(10)
GCF_008385825.1_ASM838582v1_genomic.fna	saureus	5	arcC(1)	aroE(4)	glpF(1)	gmk(4)	pta(12)	tpi(1)	yqiL(10)
GCF_008385845.1_ASM838584v1_genomic.fna	saureus	5	arcC(1)	aroE(4)	glpF(1)	gmk(4)	pta(12)	tpi(1)	yqiL(10)
GCF_008385875.1_ASM838587v1_genomic.fna	saureus	5	arcC(1)	aroE(4)	glpF(1)	gmk(4)	pta(12)	tpi(1)	yqiL(10)
GCF_008385895.1_ASM838589v1_genomic.fna	saureus	5	arcC(1)	aroE(4)	glpF(1)	gmk(4)	pta(12)	tpi(1)	yqiL(10)
GCF_008385905.1_ASM838590v1_genomic.fna	saureus	5	arcC(1)	aroE(4)	glpF(1)	gmk(4)	pta(12)	tpi(1)	yqiL(10)
GCF_008385915.1_ASM838591v1_genomic.fna	saureus	5	arcC(1)	aroE(4)	glpF(1)	gmk(4)	pta(12)	tpi(1)	yqiL(10)
GCF_008385955.1_ASM838595v1_genomic.fna	saureus	5	arcC(1)	aroE(4)	glpF(1)	gmk(4)	pta(12)	tpi(1)	yqiL(10)
GCF_008385975.1_ASM838597v1_genomic.fna	saureus	5	arcC(1)	aroE(4)	glpF(1)	gmk(4)	pta(12)	tpi(1)	yqiL(10)
GCF_008385995.1_ASM838599v1_genomic.fna	saureus	5	arcC(1)	aroE(4)	glpF(1)	gmk(4)	pta(12)	tpi(1)	yqiL(10)
GCF_008923335.1_ASM892333v1_genomic.fna	-	-
GCF_009183435.1_ASM918343v1_genomic.fna	-	-
GCF_009648335.1_ASM964833v1_genomic.fna	saureus	7	arcC(5)	aroE(4)	glpF(1)	gmk(4)	pta(4)	tpi(6)	yqiL(3)
GCF_009695665.1_ASM969566v1_genomic.fna	-	-
GCF_009735325.1_ASM973532v1_genomic.fna	shaemolyticus	-	arcC(18)	SH_1200(~18)	hemH(~15)	leuB(~23)	SH1431(~17)	cfxE(~13)	Ribose_ABC(17?)
GCF_009805725.1_ASM980572v1_genomic.fna	-	-
GCF_010365305.1_ASM1036530v1_genomic.fna	-	-
GCF_900109865.1_IMG-taxon_2599185353_annotated_assembly_genomic.fna	shominis	-	arcC(6)	glpK(2)	gtr(7)	pta(2)	tpiA(11)	tuf(1)
GCF_902506595.1_STAPHY8AQ_assembly_genomic.fna	-	-
