## Supplementary material for "Comparative Genomic Analysis of Fifty-Two *Staphylococcus aureus* Isolates Identified from Uncharacterized Staphylococcus Genomes in the NCBI database": Table S3

TYGS ID	Kind	Species cluster	Subspecies cluster	Preferred name	Deposit	Authority	Other deposits	Synonymous taxon names	Base pairs	Percent G+C	No. proteins	Goldstamp	Bioproject accession	Biosample accession	Assembly accession	IMG OID	BacDive
11188	type strain	1	0	Staphylococcus cohnii subsp. urealyticus	DSM 6718	Kloos and Wolfshohl 1991	CCUG 35143; ATCC 49330; CIP 104024; CK27	Staphylococcus cohnii subsp. urealyticus	2,669,810	32.5	2546	Gp0356997	PRJNA224116	SAMN05977987	GCF_002902235		strain page
11194	type strain	2	1	Staphylococcus simiae	CCUG 51256	Pantůček et al. 2005	LMG 22723; DSM 17636; CCM 7213	Staphylococcus simiae	2,597,811	32.02	2370	Gp0356989	PRJNA224116	SAMN05978013	GCF_002902085		strain page
11200	type strain	3	2	Staphylococcus capitis	NCTC 11045	Kloos and Schleifer 1975	LMG 13353; NRRL B-14752; CCUG 7326; DSM 20326; ATCC 27840; CCM 2734; JCM 2420; CIP 81.53	Staphylococcus capitis; Staphylococcus capitis subsp. capitis	2,434,183	32.68	2366	Gp0356987	PRJNA224116	SAMN06177166	GCF_002902325		strain page
18916	type strain	3	8	Staphylococcus capitis subsp. urealyticus	DSM 6717	Bannerman and Kloos 1991	CCUG 35142; ATCC 49326; CIP 104192; MAW 8436	Staphylococcus capitis subsp. urealyticus	2,467,992	32.9	2338	Gp0357001	PRJNA224116	SAMN05978025	GCF_002901925		strain page
11205	type strain	4	3	Staphylococcus hominis	NCTC 11320	Kloos and Schleifer 1975 emend. Kloos et al. 1998	LMG 13348; NRRL B-14737; CCUG 35516; DSM 20328; ATCC 27844; JCM 2419; CIP 102258; CIP 81.57; DM 122	Staphylococcus hominis; Staphylococcus hominis subsp. hominis	2,203,897	31.38	2148	Gp0356984	PRJNA224116	SAMN06177160	GCF_002901845		strain page
11212	type strain	4	5	Staphylococcus hominis subsp. novobiosepticus	CCUG 42399	Kloos et al. 1998	DSM 15614; ATCC 700236; CIP 105719; GTC 1228; strain R22	Staphylococcus hominis subsp. novobiosepticus	2,422,222	31.39	2358	Gp0356985	PRJNA224116	SAMN05978006	GCF_002902465		strain page
11211	type strain	5	4	Staphylococcus haemolyticus	NCTC 11042	Schleifer and Kloos 1975	LMG 13349; NRRL B-14755; CCUG 7323; DSM 20263; ATCC 29970; CCM 2737; JCM 2416; CIP 81.56	Staphylococcus haemolyticus	2,471,714	32.69	2387	Gp0356990	PRJNA224116	SAMN06177164	GCF_002901805		strain page
11218	type strain	6	6	Staphylococcus warneri	NCTC 11044	Kloos and Schleifer 1975	LMG 13354; NRRL B-14736; CCUG 7325; DSM 20316; ATCC 27836; JCM 2415; CIP 81.65	Staphylococcus warneri	2,400,780	32.66	2304	Gp0356995	PRJNA224116	SAMN06177168	GCF_002901765		strain page
13369	type strain	7	7	Staphylococcus petrasii subsp. pragensis	CCM 8529	Švec et al. 2015	LMG 28327; DSM 102853; NRL/St 12/356	Staphylococcus petrasii subsp. pragensis	2,443,104	33.03	2312		PRJNA527789	SAMN11160011	GCA_004785665		strain page
18919	type strain	8	9	Staphylococcus devriesei	CCUG 58238	Supré et al. 2010	LMG 25332; DSM 25293; KS-SP 60; KS-SP_60	Staphylococcus devriesei	2,379,863	33.27	2328	Gp0357004	PRJNA224116	SAMN05977994	GCF_002902625		strain page
19095	type strain	9	10	Staphylococcus edaphicus	CCM 8730	Pantůček et al. 2018	DSM 104441; P5085	Staphylococcus edaphicus	2,687,658	33.25	2554	Gp0323411	PRJNA356820	SAMN06127798	GCA_002614725		species page
19336	type strain	10	11	Staphylococcus equorum	NCTC 12414	Schleifer et al. 1985 emend. Jeong et al. 2013	NRRL B-14765; CCUG 30109; DSM 20674; ATCC 43958; CIP 103502; PA 231	Staphylococcus equorum; Staphylococcus equorum subsp. equorum	2,758,007	33.11	2599	Gp0341965	PRJEB6403	SAMEA103980427	GCA_900458565		strain page
19337	type strain	11	12	Staphylococcus saccharolyticus	NCTC 11807	(Foubert and Douglas 1948) Kilpper-Bälz and Schleifer 1984	NRRL B-14778; CCUG 24040; CCUG 9989; DSM 20359; ATCC 14953; CIP 103275	Micrococcus saccharolyticus; Peptococcus saccharolyticus; Staphylococcus saccharolyticus	2,366,437	32.16	2647	Gp0384438	PRJEB6403	SAMEA44527168	GCA_900458815		strain page
18928	type strain	12	14	Staphylococcus petrasii	CCUG 62727	Pantůček et al. 2013 emend. De Bel et al. 2014	CCUG 62727; DSM 104505; CCM 8418; NRL/St 10/1050	Staphylococcus petrasii; Staphylococcus petrasii subsp. petrasii	2,486,483	33.33	2392	Gp0357022	PRJNA224116	SAMN05977998	GCF_002902565		strain page
19876	type strain	12	14	Staphylococcus petrasii	DSM 104505	Pantůček et al. 2013 emend. De Bel et al. 2014	CCUG 62727; DSM 104505; CCM 8418; NRL/St 10/1050	Staphylococcus petrasii; Staphylococcus petrasii subsp. petrasii	2,477,049	33.31	2430	Gp0456381				2861319090	strain page
20223	type strain	12	14	Staphylococcus petrasii subsp. jettensis	CCUG 62657	(De Bel et al. 2013) De Bel et al. 2014	LMG 26879; DSM 26618; CCM 8494; SEQ110	Staphylococcus jettensis; Staphylococcus petrasii subsp. jettensis	2,709,761	33.25	2509	Gp0357019	PRJNA224116	SAMN05978011	GCF_002902105		strain page
20204	type strain	13	13	Staphylococcus schweitzeri	FSA084	Tong et al. 2015	DSM 28300; SSI 89.004	Staphylococcus schweitzeri	2,748,403	32.24	2523	Gp0102096	PRJEB6391	SAMEA2008002	GCA_000751255		strain page
20234	type strain	14	15	Staphylococcus petrasii subsp. croceilyticus	CCUG 62728	Pantůček et al. 2013	MCC 10046; DSM 17225; CCM 8421	Staphylococcus petrasii subsp. croceilyticus	2,380,283	33.35	2243	Gp0357021	PRJNA224116	SAMN05977997	GCF_002902575		strain page
20239	type strain	15	16	Staphylococcus caprae	NCTC 12196	Devriese et al. 1983 emend. Kawamura et al. 1998	NRRL B-14757; CCUG 15604; DSM 20608; ATCC 35538; CCM 3573; CIP 104000; strain 143.22	Staphylococcus caprae	2,606,700	33.51	2469	Gp0357024	PRJNA224116	SAMN05977978	GCF_002902725		strain page
23778	type strain	16	17	Staphylococcus xylosus	CCM 2738	Schleifer and Kloos 1975	NRRL B-14776; CCUG 7324; DSM 20266; ATCC 29971; NCTC 11043; JCM 2418; CIP 81.66; HAMBI 2057	Staphylococcus xylosus	2,734,769	32.67	2469	Gp0370529	PRJNA224116	SAMN06127815	GCF_002732165		strain page
18931	type strain	17	18	Staphylococcus saprophyticus subsp. bovis	CCUG 38042	Hájek et al. 1996	CCUG 36975; DSM 18669; DSM 21296; CCM 4410; CIP 105260; GTC 843; KV 12	Staphylococcus saprophyticus subsp. bovis	2,709,604	32.99	2673	Gp0356993	PRJNA224116	SAMN05978002	GCF_002902545		strain page
252	type strain	17	18	Staphylococcus saprophyticus	ATCC 15305	(Fairbrother 1940) Shaw et al. 1951	LMG 13350; BCRC 10786; CCRC 10786; NRRL B-14751; CCUG 3706; DSM 20229; NCTC 7292; JCM 2427; NBRC 102446; CIP 76.125; IAM 12452; NCAIM B.01067; NCCB 73011	Staphylococcus saprophyticus; Staphylococcus saprophyticus subsp. saprophyticus	2,577,899	33.19	2514	Gp0000454	PRJNA15596	SAMD00061076	GCA_000010125	637000284	strain page
20228	type strain	18	23	Staphylococcus aureus subsp. anaerobius	DSM 20714	De La Fuente et al. 1985	CCUG 37246; ATCC 35844; CIP 103780; MVF-7	Staphylococcus aureus subsp. anaerobius	2,575,736	32.83	2233	Gp0356999	PRJNA339206	SAMN05978010	GCA_002902425		strain page
2838	type strain	18	23	Staphylococcus aureus	DSM 20231	Rosenbach 1884	CCUG 1800; ATCC 12600; ATCC 12600-U; NCTC 8532; CCM 885; JCM 20624; NBRC 100910; CIP 65.8; HAMBI 66; NCAIM B.01065; NCCB 72047	Staphylococcus aureus; Staphylococcus aureus subsp. aureus	2,782,562	32.84	2734	Gp0120765	PRJNA283471	SAMN03651231	GCA_001027105		strain page
U43249	user strain	18	23	GCF 52					5,876,864	32.93	5846
U43250	user strain	18	23	GCF 51					2,777,354	32.71	2596
U43251	user strain	18	23	GCF 50					2,776,602	32.72	2616
U43252	user strain	18	23	GCF 49					2,775,431	32.7	2612
U43253	user strain	18	23	GCF 48					2,776,304	32.72	2591
U43254	user strain	18	23	GCF 47					2,775,336	32.7	2610
U43255	user strain	18	23	GCF 46					2,779,579	32.72	2626
U43256	user strain	18	23	GCF 45					2,777,701	32.71	2619
U43257	user strain	18	23	GCF 44					2,777,209	32.72	2595
U43258	user strain	18	23	GCF 43					2,779,846	32.73	2595
U43259	user strain	18	23	GCF 42					2,780,676	32.73	2620
U43260	user strain	18	23	GCF 41					2,770,322	32.65	2617
U43261	user strain	18	23	GCF 40					2,842,959	32.65	2710
U43262	user strain	18	23	GCF 39					2,773,885	32.66	2616
U43265	user strain	18	23	GCF 36					2,838,082	32.68	2710
U43266	user strain	18	23	GCF 35					2,716,828	32.72	2542
U43267	user strain	18	23	GCF 34					2,770,435	32.72	2596
U43268	user strain	18	23	GCF 33					2,799,643	32.65	2646
U43269	user strain	18	23	GCF 32					2,804,152	32.57	2632
U43270	user strain	18	23	GCF 31					2,861,588	32.59	2708
U43271	user strain	18	23	GCF 30					2,903,132	32.61	2760
U43272	user strain	18	23	GCF 29					2,874,905	32.7	2729
U43273	user strain	18	23	GCF 28					2,846,665	32.59	2698
U43274	user strain	18	23	GCF 27					2,836,607	32.6	2675
U43275	user strain	18	23	GCF 26					2,791,495	32.61	2615
U43276	user strain	18	23	GCF 25					2,715,101	32.66	2532
U43277	user strain	18	23	GCF 24					2,887,024	32.73	2769
U43278	user strain	18	23	GCF 23					2,810,816	32.58	2643
U43279	user strain	18	23	GCF 22					2,722,022	32.73	2553
U43280	user strain	18	23	GCF 21					2,859,403	32.58	2703
U43281	user strain	18	23	GCF 20					2,860,169	32.68	2721
U43282	user strain	18	23	GCF 19					2,650,101	32.65	2462
U43283	user strain	18	23	GCF 18					2,736,027	32.74	2600
U43284	user strain	18	23	GCF 17					2,773,127	32.63	2617
U43285	user strain	18	23	GCF 16					2,896,766	32.78	2811
U43286	user strain	18	23	GCF 15					2,889,944	32.63	2764
U43289	user strain	18	23	GCF 12					2,783,699	32.6	2604
U43291	user strain	18	23	GCF 10					2,722,222	32.66	2584
U43292	user strain	18	23	GCF 9					2,852,118	32.67	2719
U43293	user strain	18	23	GCF 8					2,794,200	32.69	2647
U43294	user strain	18	23	GCF 7					2,738,187	32.65	2574
U43295	user strain	18	23	GCF 6					2,808,272	32.69	2673
U43296	user strain	18	23	GCF 5					2,810,525	32.66	2672
U43297	user strain	18	23	GCF 4					2,687,226	32.7	2482
U43298	user strain	18	23	GCF 3					2,749,969	32.62	2537
U43299	user strain	18	23	GCF 2					2,837,842	32.61	2682
U43263	user strain	18	24	GCF 38					2,784,723	32.7	2608
U43264	user strain	18	24	GCF 37					2,875,731	32.74	2817
U43287	user strain	18	24	GCF 14					2,799,054	32.68	2669
U43288	user strain	18	24	GCF 13					2,760,660	32.72	2615
U43290	user strain	18	24	GCF 11					2,778,448	32.72	2679
U43300	user strain	18	24	GCF 1					2,814,204	32.72	2701
3501	type strain	19	19	Staphylococcus argenteus	MSHR1132	Tong et al. 2015	DSM 28299; SSI 89.005	Staphylococcus argenteus	2,787,636	32.35	2531	Gp0014226	PRJEA62885	SAMEA2272597	GCA_000236925		strain page
5258	type strain	20	20	Staphylococcus epidermidis	JCM 2414	(Winslow and Winslow 1908) Evans 1916	LMG 10474; CCUG 18000 A; CCUG 39508; DSM 20044; ATCC 14990; NCTC 11047; CCM 2124; NBRC 100911; CIP 81.55; NCAIM B.01066	Albococcus epidermidis; Staphylococcus epidermidis	2,302,683	32.11	2171	Gp0093194	PRJDB677	SAMD00000465	GCA_001310935		strain page
6910	type strain	21	21	Staphylococcus caeli	82B	MacFadyen et al. 2019	CCUG 71912; NCTC 14063	Staphylococcus caeli	2,702,282	33.29	2619	Gp0365741	PRJEB4141	SAMEA2297795	GCA_900097965		species page
9495	type strain	22	22	Staphylococcus pseudoxylosus	S04009	MacFadyen et al. 2019	CCUG 72763; DSM 107950; NCTC 14184	Staphylococcus pseudoxylosus	3,034,428	32.8	2898	Gp0377174	PRJNA496028	SAMN10236448	GCA_003697915		species page
