## Supplementary material for "Comparative Genomic Analysis of Fifty-Two *Staphylococcus aureus* Isolates Identified from Uncharacterized Staphylococcus Genomes in the NCBI database": Table S6

### Sheet: Sheet1
	#spa Type	Repeats	Contig	Position	Orientation
GCF_52	t091	07-23-21-17-34-12-23-02-12-23	NZ_WJGV01000002.1	386685-386962	plus
GCF_43	t002	26-23-17-34-17-20-17-12-17-16	NZ_VUKM01000001.1	367695-367972	minus
GCF_42	t002	26-23-17-34-17-20-17-12-17-16	NZ_VUKL01000001.1	30323-30600	plus
GCF_41	t535	26-17-16	NZ_KV841446.1	936-1045	minus
GCF_39	t227	04-12-12-17	NZ_KV841344.1	282500-282633	minus
GCF_38	t017	15-12-16-16-02-16-02-25-17-24-24	NZ_KV841325.1	49610-49911	minus
GCF_37	t338	15-21-16-02-25-17-24	NZ_KV841160.1	30277-30482	plus
GCF_36	t008	11-19-12-21-17-34-24-34-22-25	NZ_KV841056.1	153-430	plus
GCF_27	t008	11-19-12-21-17-34-24-34-22-25	NZ_KV839775.1	30904-31181	plus
GCF_12	t723	11-19-12-34-22-25	NZ_KV829655.1	44783-44964	minus
GCF_51	t002	26-23-17-34-17-20-17-12-17-16	NZ_VUKT01000001.1	326187-326464	plus
GCF_10	t189	07-23-12-21-17-34	NZ_KV828254.1	30840-31021	plus
GCF_7	t4359	07-23-12-12-17	NZ_KV822170.1	9593-9750	minus
GCF_3	t4601	125-21-16-34-33-13	NZ_KV812373.1	30776-30957	plus
GCF_2	t008	11-19-12-21-17-34-24-34-22-25	NZ_KV806574.1	30777-31054	plus
GCF_1	t1055	15-12-17-16-02-16-02-25-17-24	NZ_KV803132.1	25768-26045	minus
GCF_13	t7180	26-13	NZ_KV831003.1	145723-145808	plus
GCF_21	t008	11-19-12-21-17-34-24-34-22-25	NZ_KV839349.1	17286-17563	minus
GCF_18	t189	07-23-12-21-17-34	NZ_KV839114.1	9536-9717	minus
GCF_14	t4238	08-16-02-24	NZ_KV831531.1	31856-31989	minus
GCF_5	t3240	11-21-17-34-22-25	NZ_KV820730.1	30858-31039	plus
GCF_50	t002	26-23-17-34-17-20-17-12-17-16	NZ_VUKS01000001.1	30323-30600	plus
GCF_49	t002	26-23-17-34-17-20-17-12-17-16	NZ_VUKQ01000003.1	73507-73784	minus
GCF_48	t002	26-23-17-34-17-20-17-12-17-16	NZ_VUKR01000002.1	326258-326535	plus
GCF_47	t002	26-23-17-34-17-20-17-12-17-16	NZ_VUKO01000010.1	30391-30668	minus
GCF_46	t002	26-23-17-34-17-20-17-12-17-16	NZ_VUKP01000004.1	30323-30600	plus
GCF_45	t002	26-23-17-34-17-20-17-12-17-16	NZ_VUKN01000023.1	30434-30711	minus
GCF_44	t002	26-23-17-34-17-20-17-12-17-16	NZ_VUKK01000006.1	108162-108439	minus
